# TrkB-dependent regulation of molecular signaling across septal cell types

**DOI:** 10.1101/2023.06.29.547069

**Authors:** Lionel A. Rodriguez, Matthew Nguyen Tran, Renee Garcia-Flores, Elizabeth A. Pattie, Heena R. Divecha, Sun Hong Kim, Joo Heon Shin, Yong Kyu Lee, Carly Montoya, Andrew E. Jaffe, Leonardo Collado-Torres, Stephanie C. Page, Keri Martinowich

## Abstract

The lateral septum (LS), a GABAergic structure located in the basal forebrain, is implicated in social behavior, learning and memory. We previously demonstrated that expression of tropomyosin kinase receptor B (TrkB) in LS neurons is required for social novelty recognition. To better understand molecular mechanisms by which TrkB signaling controls behavior, we locally knocked down TrkB in LS and used bulk RNA-sequencing to identify changes in gene expression downstream of TrkB. TrkB knockdown induces upregulation of genes associated with inflammation and immune responses, and downregulation of genes associated with synaptic signaling and plasticity. Next, we generated one of the first atlases of molecular profiles for LS cell types using single nucleus RNA-sequencing (snRNA-seq). We identified markers for the septum broadly, and the LS specifically, as well as for all neuronal cell types. We then investigated whether the differentially expressed genes (DEGs) induced by TrkB knockdown map to specific LS cell types. Enrichment testing identified that downregulated DEGs are broadly expressed across neuronal clusters. Enrichment analyses of these DEGs demonstrated that downregulated genes are uniquely expressed in the LS, and associated with either synaptic plasticity or neurodevelopmental disorders. Upregulated genes are enriched in LS microglia, associated with immune response and inflammation, and linked to both neurodegenerative disease and neuropsychiatric disorders. In addition, many of these genes are implicated in regulating social behaviors. In summary, the findings implicate TrkB signaling in the LS as a critical regulator of gene networks associated with psychiatric disorders that display social deficits, including schizophrenia and autism, and with neurodegenerative diseases, including Alzheimer’s.
