## Supplementary Table 3 for "TrkB-dependent regulation of molecular signaling across septal cell types"

### Sheet: Color Coded File
TrkB Upregulated DEGs Enriched in Microglia				TrkB Downregulated DEGs Enriched in LS Broad Cluster
	ensemblID	Symbol			ensemblID	Symbol
1	ENSMUSG00000000628	Hk2		1	ENSMUSG00000005034	Prkacb
2	ENSMUSG00000002699	Lcp2		2	ENSMUSG00000008658	Rbfox1
3	ENSMUSG00000003283	Hck		3	ENSMUSG00000018474	Chd3
4	ENSMUSG00000007613	Tgfbr1		4	ENSMUSG00000020297	Nsg2
5	ENSMUSG00000015745	Plekho1		5	ENSMUSG00000021301	Hecw1
6	ENSMUSG00000018008	Cyth4		6	ENSMUSG00000021373	Cap2
7	ENSMUSG00000018381	Abi3		7	ENSMUSG00000021448	Shc3
8	ENSMUSG00000018654	Ikzf1		8	ENSMUSG00000021700	Rab3c
9	ENSMUSG00000020101	Vsir		9	ENSMUSG00000022285	Ywhaz
10	ENSMUSG00000020143	Dock2		10	ENSMUSG00000022883	Robo1
11	ENSMUSG00000020709	Adap2		11	ENSMUSG00000023236	Scg5
12	ENSMUSG00000021190	Lgmn		12	ENSMUSG00000024268	Celf4
13	ENSMUSG00000021423	Ly86		13	ENSMUSG00000024897	Apba1
14	ENSMUSG00000021665	Hexb		14	ENSMUSG00000025104	Hdgfl3
15	ENSMUSG00000021939	Ctsb		15	ENSMUSG00000026585	Kifap3
16	ENSMUSG00000022148	Fyb		16	ENSMUSG00000027546	Atp9a
17	ENSMUSG00000022488	Nckap1l		17	ENSMUSG00000028176	Lrrc7
18	ENSMUSG00000022952	Runx1		18	ENSMUSG00000028524	Sgip1
19	ENSMUSG00000024013	Fgd2		19	ENSMUSG00000029053	Prkcz
20	ENSMUSG00000024300	Myo1f		20	ENSMUSG00000029405	G3bp2
21	ENSMUSG00000024621	Csf1r		21	ENSMUSG00000029516	Cit
22	ENSMUSG00000024965	Fermt3		22	ENSMUSG00000030839	Sergef
23	ENSMUSG00000025017	Pik3ap1		23	ENSMUSG00000033676	Gabrb3
24	ENSMUSG00000026288	Inpp5d		24	ENSMUSG00000034796	Cpne7
25	ENSMUSG00000026365	Cfh		25	ENSMUSG00000034958	Atcay
26	ENSMUSG00000026395	Ptprc		26	ENSMUSG00000035566	Pcdh17
27	ENSMUSG00000026786	Apbb1ip		27	ENSMUSG00000035653	Lrfn5
28	ENSMUSG00000028859	Csf3r		28	ENSMUSG00000036667	Tcaf1
29	ENSMUSG00000029919	Hpgds		29	ENSMUSG00000037386	Rims2
30	ENSMUSG00000029925	Tbxas1		30	ENSMUSG00000037492	Zmat4
31	ENSMUSG00000030786	Itgam		31	ENSMUSG00000039419	Cntnap2
32	ENSMUSG00000030844	Rgs10		32	ENSMUSG00000040037	Negr1
33	ENSMUSG00000034330	Plcg2		33	ENSMUSG00000040785	Ttc3
34	ENSMUSG00000034792	Gna15		34	ENSMUSG00000041852	Tcf20
35	ENSMUSG00000035697	Arhgap45		35	ENSMUSG00000046178	Nxph1
36	ENSMUSG00000036896	C1qc		36	ENSMUSG00000049583	Grm5
37	ENSMUSG00000036908	Unc93b1		37	ENSMUSG00000050587	Lrrc4c
38	ENSMUSG00000038147	Cd84		38	ENSMUSG00000052698	Tln2
39	ENSMUSG00000038642	Ctss		39	ENSMUSG00000056755	Grm7
40	ENSMUSG00000039936	Pik3cd		40	ENSMUSG00000061911	Myt1l
41	ENSMUSG00000041515	Irf8		41	ENSMUSG00000062296	Trank1
42	ENSMUSG00000041797	Abca9		42	ENSMUSG00000064293	Cntn4
43	ENSMUSG00000048163	Selplg		43	ENSMUSG00000097451	Rian
44	ENSMUSG00000048779	P2ry6
45	ENSMUSG00000052384	Nrros			Neurodevelopmental Genes
46	ENSMUSG00000055541	Lair1
47	ENSMUSG00000056917	Sipa1			Plasticity Genes
48	ENSMUSG00000059182	Skap2
49	ENSMUSG00000079110	Capn3			Lateral Septum Genes
50	ENSMUSG00000079227	Ccr5
51	ENSMUSG00000084796	Mir142hg			Microglia Genes
52	ENSMUSG00000098112	Bin2

### Sheet: Microglia Upregulated
TrkB Upregulated DEGs Enriched in Microglia
	ensemblID	Symbol
1	ENSMUSG00000000628	Hk2
2	ENSMUSG00000002699	Lcp2
3	ENSMUSG00000003283	Hck
4	ENSMUSG00000007613	Tgfbr1
5	ENSMUSG00000015745	Plekho1
6	ENSMUSG00000018008	Cyth4
7	ENSMUSG00000018381	Abi3
8	ENSMUSG00000018654	Ikzf1
9	ENSMUSG00000020101	Vsir
10	ENSMUSG00000020143	Dock2
11	ENSMUSG00000020709	Adap2
12	ENSMUSG00000021190	Lgmn
13	ENSMUSG00000021423	Ly86
14	ENSMUSG00000021665	Hexb
15	ENSMUSG00000021939	Ctsb
16	ENSMUSG00000022148	Fyb
17	ENSMUSG00000022488	Nckap1l
18	ENSMUSG00000022952	Runx1
19	ENSMUSG00000024013	Fgd2
20	ENSMUSG00000024300	Myo1f
21	ENSMUSG00000024621	Csf1r
22	ENSMUSG00000024965	Fermt3
23	ENSMUSG00000025017	Pik3ap1
24	ENSMUSG00000026288	Inpp5d
25	ENSMUSG00000026365	Cfh
26	ENSMUSG00000026395	Ptprc
27	ENSMUSG00000026786	Apbb1ip
28	ENSMUSG00000028859	Csf3r
29	ENSMUSG00000029919	Hpgds
30	ENSMUSG00000029925	Tbxas1
31	ENSMUSG00000030786	Itgam
32	ENSMUSG00000030844	Rgs10
33	ENSMUSG00000034330	Plcg2
34	ENSMUSG00000034792	Gna15
35	ENSMUSG00000035697	Arhgap45
36	ENSMUSG00000036896	C1qc
37	ENSMUSG00000036908	Unc93b1
38	ENSMUSG00000038147	Cd84
39	ENSMUSG00000038642	Ctss
40	ENSMUSG00000039936	Pik3cd
41	ENSMUSG00000041515	Irf8
42	ENSMUSG00000041797	Abca9
43	ENSMUSG00000048163	Selplg
44	ENSMUSG00000048779	P2ry6
45	ENSMUSG00000052384	Nrros
46	ENSMUSG00000055541	Lair1
47	ENSMUSG00000056917	Sipa1
48	ENSMUSG00000059182	Skap2
49	ENSMUSG00000079110	Capn3
50	ENSMUSG00000079227	Ccr5
51	ENSMUSG00000084796	Mir142hg
52	ENSMUSG00000098112	Bin2

### Sheet: LS Downregulated
TrkB Downregulated DEGs Enriched in LS Broad Cluster
	ensemblID	Symbol
1	ENSMUSG00000005034	Prkacb
2	ENSMUSG00000008658	Rbfox1
3	ENSMUSG00000018474	Chd3
4	ENSMUSG00000020297	Nsg2
5	ENSMUSG00000021301	Hecw1
6	ENSMUSG00000021373	Cap2
7	ENSMUSG00000021448	Shc3
8	ENSMUSG00000021700	Rab3c
9	ENSMUSG00000022285	Ywhaz
10	ENSMUSG00000022883	Robo1
11	ENSMUSG00000023236	Scg5
12	ENSMUSG00000024268	Celf4
13	ENSMUSG00000024897	Apba1
14	ENSMUSG00000025104	Hdgfl3
15	ENSMUSG00000026585	Kifap3
16	ENSMUSG00000027546	Atp9a
17	ENSMUSG00000028176	Lrrc7
18	ENSMUSG00000028524	Sgip1
19	ENSMUSG00000029053	Prkcz
20	ENSMUSG00000029405	G3bp2
21	ENSMUSG00000029516	Cit
22	ENSMUSG00000030839	Sergef
23	ENSMUSG00000033676	Gabrb3
24	ENSMUSG00000034796	Cpne7
25	ENSMUSG00000034958	Atcay
26	ENSMUSG00000035566	Pcdh17
27	ENSMUSG00000035653	Lrfn5
28	ENSMUSG00000036667	Tcaf1
29	ENSMUSG00000037386	Rims2
30	ENSMUSG00000037492	Zmat4
31	ENSMUSG00000039419	Cntnap2
32	ENSMUSG00000040037	Negr1
33	ENSMUSG00000040785	Ttc3
34	ENSMUSG00000041852	Tcf20
35	ENSMUSG00000046178	Nxph1
36	ENSMUSG00000049583	Grm5
37	ENSMUSG00000050587	Lrrc4c
38	ENSMUSG00000052698	Tln2
39	ENSMUSG00000056755	Grm7
40	ENSMUSG00000061911	Myt1l
41	ENSMUSG00000062296	Trank1
42	ENSMUSG00000064293	Cntn4
43	ENSMUSG00000097451	Rian
